# Markers of resilience to stony coral tissue loss disease and probiotic potential in the microbiome of the threatened coral, *Orbicella faveolata*

**DOI:** 10.64898/2025.12.21.695810

**Authors:** Cynthia C. Becker, Allison R. Cauvin, Karen L. Neely, Caroline Dennison, Andrew C. Baker, Brian K. Walker, Julie L. Meyer

## Abstract

Stony coral tissue loss disease (SCTLD) is widespread within the Caribbean and affects at least 22 species of reef-building coral. Bacteria have been implicated in the etiology of SCTLD, but the community of bacteria and archaea may also contribute to SCTLD resistance. To identify potential mechanisms through which microbes contribute to SCTLD resistance, we sequenced metagenomes from 41 colonies of the threatened coral, *Orbicella faveolata,* in the lower Florida Keys. All colonies were fate-tracked for three to five years and disease lesions were treated with amoxicillin. By 2024, 20% were never diseased, 10% had lesions before sampling but recovered, 22% were apparently healthy but were eventually susceptible to infection, and 49% had regular repeated infections. Within the coral microbiome, diseased and yet-to-be diseased colonies exhibited higher variability in functional genes. In contrast, corals that remained unaffected or recovered had less variable microbiomes with greater abundances of vitamin and antibiotic biosynthesis, secretion system, and quorum sensing genes that may support host health and resilience to pathogens. Though on some colonies antibiotic treatments were applied repeatedly, there was no effect on the diversity of beta-lactamases, antibiotic resistance genes that may confer amoxicillin resistance. Additional potentially probiotic gene clusters for the production of antimicrobial and bioactive compounds were present in many colonies regardless of fate. Taken together, we find significant probiotic potential in the coral microbiome to armor host *O. faveolata* corals against SCTLD infection, which may underpin intraspecific variation in stony coral tissue loss disease resilience and susceptibility.
