## Supplementary material for "Markers of resilience to stony coral tissue loss disease and probiotic potential in the microbiome of the threatened coral, *Orbicella faveolata*": Table S1

### Sheet: Orig Heat Map
Table S1. Coral treatment history and monitoring. Numbers in boxes represent number of amoxicillin treatments. NAD = not actively diseased. AL = Active lesions not treated
Looe		2019-03	2019-04	2019-05	2019-06	2019-07	2019-08	2019-12	2020-02	2020-03	2020-05	2020-07	2020-09	2020-11	2021-02	2021-04	2021-06	2021-08	2021-09	2021-10	2022-01	2022-03	2022-05	2022-08	2022-10	2022-12	2023-02	2023-04	2023-06	2023-09	2023-11	2024-02	2024-05	2024-07	Total Visits	NAD visits	% SCTLD
Control	N-48																NAD	NAD	NAD	NAD	NAD	NAD	NAD	NAD	NAD	NAD	NAD	NAD	NAD	NAD	NAD	NAD	NAD	NAD	18	18	0
	N-50																NAD	NAD	NAD	NAD	NAD	NAD	NAD	NAD	NAD	NAD	NAD	NAD	NAD	NAD	NAD	NAD	NAD	NAD	18	18	0
	N-52																NAD	NAD	NAD	NAD	NAD	NAD	NAD	NAD	NAD	NAD	NAD	NAD	NAD	NAD	1	NAD	NAD	NAD	18	17	0.0555556
	N-53																NAD	NAD	NAD	NAD	NAD	NAD	NAD	NAD	NAD	NAD	NAD	NAD	NAD	NAD	NAD	NAD	NAD	NAD	18	18	0
	N-54																NAD	NAD	NAD	NAD	NAD	NAD	NAD	NAD	NAD	NAD	NAD	NAD	NAD	NAD	5	5	NAD	1	18	15	0.166667
	N-59																NAD	NAD	NAD	NAD	NAD	NAD	NAD	NAD	NAD	NAD	NAD	NAD	NAD	NAD	NAD	NAD	NAD	NAD	18	18	0
	N-56																NAD	NAD	NAD	1	NAD	NAD	NAD	NAD	NAD	NAD	NAD	NAD	NAD	NAD	4	7	NAD	NAD	18	15	0.166667
	N-58																NAD	NAD	NAD	NAD	1	4	NAD	NAD	NAD	NAD	NAD	NAD	NAD	NAD	14	NAD	NAD	NAD	18	15	0.166667
Few # T	3446									2	NAD	NAD	NAD	NAD	NAD	NAD	NAD	NAD	NAD	NAD	NAD	NAD	NAD	NAD	NAD	NAD	NAD	NAD	NAD	NAD	NAD	NAD	NAD	NAD	25	24	0.04
	713		2	2	NAD		NAD	NAD		NAD	NAD	NAD	NAD	NAD	NAD	NAD	NAD	NAD	NAD	NAD	NAD	NAD	NAD	NAD	NAD	NAD	NAD	NAD	NAD	NAD	NAD	NAD	NAD	NAD	30	28	0.0666667
	765		11		NAD		2	NAD		NAD	NAD	NAD	NAD	NAD	NAD	NAD	NAD	NAD	NAD	NAD	NAD	NAD	NAD	NAD	NAD	NAD	NAD	NAD	NAD	NAD	NAD	NAD	NAD	NAD	29	27	0.0689655
	699		1								NAD	NAD	NAD	NAD	NAD	NAD	4	NAD	NAD	NAD	NAD	2	NAD	2	NAD	NAD	NAD	NAD	NAD	NAD	NAD	NAD	NAD	NAD	25	21	0.16
	663	2		NAD		NAD	NAD		NAD		NAD	NAD	NAD	NAD	NAD	NAD	NAD	NAD	2	2	NAD	NAD	NAD	NAD	2	5	NAD	NAD	NAD	NAD	78	NAD	NAD	NAD	29	23	0.206897
	617	3		NAD		NAD					NAD	NAD	NAD	NAD	NAD	NAD	NAD	NAD	2	NAD	2	2	2	NAD	NAD	NAD	NAD	NAD	NAD	NAD	48	2	NAD	NAD	27	20	0.259259
	1220							1		NAD	NAD	NAD	NAD	NAD	NAD	NAD	NAD	1	NAD	5	NAD	NAD	1	10	1	5	3	10	19	NAD	NAD	NAD	NAD	NAD	26	16	0.384615
	3421									4	NAD	NAD	NAD	NAD	NAD	NAD	2	2	2	13	5	AL 0	NAD	NAD	NAD	NAD	NAD	NAD	1	NAD	NAD	NAD	NAD	NAD	25	17	0.32
Many # T	693		35	AL 0			1	2		NAD	1	5	2	2	2	1	1	NAD	NAD	1	10	NAD	4	6	NAD	4	4	NAD	NAD	NAD	27	NAD	NAD	1	29	10	0.655172
	741		22		1		27	16		3	12	19	4	37	1	NAD	18	9	6	12	20	5	4	6	7	13	NAD	NAD	8	NAD	NAD	NAD	NAD	AL 0	29	7	0.758621
	753		12		12		13	1		10	3	9	4	6	NAD	4	4	7	3	8	1	1	5	6	2	2	NAD	4	2	NAD	NAD	NAD	NAD	NAD	29	7	0.758621
	719		20	AL 0	AL 0		27	10		4	15	6	7	24	2	19	12	6	10	20	21	NAD	2	14	6	5	2	1	3	NAD	NAD	NAD	NAD	NAD	30	6	0.8
	675		50			9		29			38	4	4	26	2	1	20	14	6	6	3	NAD	NAD	7	NAD	1	1	NAD	NAD	NAD	4	NAD	NAD	NAD	27	9	0.666667
	679		26	16		10		4		1	24	12	2	5	4	5	4	1	5	6	2	4	5	NAD	NAD	NAD	NAD	NAD	3	NAD	NAD	1	18	15	29	7	0.758621
	689		48	AL 0		20		60		157	74	124	67	129	20	80	82	17	18	42	34	6	23	6	6	2	5	NAD	3	NAD	NAD	NAD	NAD	NAD	29	6	0.793103
	695		50				9	55		108	96	54	22	62	12	30	44	39	19	32	28	NAD	24	18	10	8	6	3	4	NAD	NAD	NAD	NAD	NAD	28	6	0.785714
													Period of Sampling
Sand		2019-10	2019-11	2020-01	2020-02	2020-04	2020-06	2020-08	2020-10	2020-12	2021-03	2021-05	2021-07	2021-09	2021-10	2021-11	2022-02	2022-04	2022-08	2022-10	2022-12	2023-03	2023-05	2023-07	2023-09	2023-11	2024-02	2024-05	2024-07	Total Visits	NAD visits	% SCTLD
Control	N-46											NAD	NAD	NAD	NAD	NAD	NAD	NAD	NAD	NAD	NAD	NAD	NAD	NAD	NAD	NAD	NAD	NAD	NAD	18	18	0
	N-60											NAD	NAD	NAD	NAD	NAD	NAD	NAD	NAD	NAD	NAD	NAD	NAD	3	NAD	NAD	NAD	NAD	NAD	18	17	0.0555556
	N-67											NAD	NAD	NAD	NAD	NAD	NAD	NAD	NAD	NAD	NAD	NAD	NAD	NAD	NAD	NAD	NAD	NAD	NAD	18	18	0
	N-70											NAD	NAD	NAD	NAD	NAD	NAD	NAD	NAD	NAD	NAD	NAD	NAD	NAD	NAD	NAD	NAD	NAD	NAD	18	18	0
	N-72											NAD	NAD	NAD	NAD	NAD	NAD	NAD	NAD	NAD	NAD	NAD	NAD	3	NAD	8	FLP	3	FLP	18	13	0.277778
	N-73											NAD	NAD	NAD	NAD	NAD	NAD	NAD	NAD	NAD	NAD	NAD	NAD	NAD	NAD	NAD	NAD	NAD	NAD	18	18	0
	N-49											NAD	NAD	NAD	5	NAD	NAD	NAD	NAD	NAD	NAD	NAD	NAD	1	NAD	NAD	NAD	NAD	NAD	18	16	0.111111
Few # T	4503						1	NAD	NAD	NAD	NAD	NAD	NAD	NAD	NAD	NAD	NAD	NAD	NAD	NAD	NAD	NAD	NAD	1	NAD	NAD	NAD	NAD	NAD	23	21	0.0869565
	1470	3	3	NAD			NAD	NAD	NAD	NAD	NAD	NAD	NAD	NAD	NAD	NAD	NAD	NAD	NAD	NAD	NAD	NAD	NAD	NAD	NAD	NAD	NAD	NAD	NAD	26	24	0.0769231
	3420					1	NAD	NAD	1	NAD	NAD	NAD	NAD	NAD	NAD	NAD	NAD	NAD	NAD	NAD	NAD	NAD	NAD	NAD	NAD	NAD	NAD	NAD	NAD	24	22	0.0833333
	3342				11	NAD	14	2	NAD	NAD	NAD	NAD	1	NAD	NAD	NAD	NAD	NAD	NAD	NAD	NAD	NAD	1	3	NAD	NAD	NAD	NAD	NAD	25	19	0.24
	1004	5	4	NAD	NAD	NAD	3	NAD	NAD	NAD	NAD	NAD	NAD	NAD	NAD	1	2	NAD	1	NAD	NAD	NAD	NAD	1	NAD	NAD	NAD	NAD	NAD	28	21	0.25
	1455	3	2	NAD	NAD	NAD	5	10	NAD	NAD	NAD	NAD	16	NAD	NAD	NAD	NAD	NAD	NAD	NAD	NAD	NAD	NAD	NAD	NAD	NAD	NAD	NAD	NAD	28	23	0.178571
	1340				12	NAD	NAD	NAD	NAD	11	3	NAD	18	6	9	13	17	NAD	NAD	NAD	NAD	NAD	NAD	1	NAD	NAD	NAD	NAD	NAD	25	16	0.36
Many # T	1332				2		8	NAD	6	10	1	4	3	NAD	NAD	2	1	1	NAD	7	2	4	1	NAD	NAD	1	2	NAD	AL 0	24	7	0.708333
	3343				1	NAD	3	2	12	37	4	31	19	7	8	NAD	NAD	NAD	2	NAD	NAD	NAD	NAD	NAD	NAD	NAD	NAD	NAD	NAD	25	14	0.44
	1280			6	6	6	55	6	2	6	NAD	3	17	1	5	NAD	NAD	NAD	NAD	NAD	NAD	NAD	NAD	NAD	NAD	NAD	NAD	NAD	NAD	26	15	0.423077
	4616							32	1	22	2	5	40	8	3	NAD	NAD	NAD	NAD	NAD	NAD	NAD	NAD	NAD	NAD	NAD	NAD	NAD	NAD	22	14	0.363636
	4360						27	1	5	10	11	4	5	6	9	6	NAD	NAD	NAD	NAD	NAD	NAD	NAD	1	NAD	NAD	NAD	NAD	NAD	23	12	0.478261
	1452	11	12	40	45	14	210	63	39	125	40	147	162	26	82	9	10	2	24	39	51	61	73	115	NAD	21	OF-unk	NAD	NAD	28	3	0.892857
	1463	1	1	50	55	34	208	50	36	123	45	93	179	34	73	3	4	12	10	15	17	51	18	56	NAD	5	5	14	17	28	1	0.964286
