## Supplementary material for "Markers of resilience to stony coral tissue loss disease and probiotic potential in the microbiome of the threatened coral, *Orbicella faveolata*": Table S2

### Sheet: Sheet1
Table S2. Read and contig stats from bioinformatic pipeline
Run on Illumina NovaSeq	Set #	library_name	NCBI accession	sample_name	species	geo_loc_name	# raw sequencing reads	# reads after quality filtering	# reads mapped to Orbicella faveolata genome	# reads mapped to relevant Symbiodiniaceae genome	# reads used for assembly	# contigs	largest contig (bp)	total length (bp)	# eukaryotic contigs	# prokaryotic contigs	prok portion largest contig (bp)	prok portion total length (bp)	% prok assembly of total assembly length	# reads used for coral assembly that map to the Eukaryotic portion of assembly	# reads left over for co-assembly (prokaryote reads)	% reads retained for co-assembly	Percent of eukaryote reads removed over whole pipeline	Percent of prokaryote reads retained over whole pipeline
NS2944-JMeyer_Pool1_S4-HF3YTDSX5-Lane3	1	A8-617	SAMN32816840	617	OFAV	Looe Key	158549767	144570022	967736	69364752	74237534	139046	330349	528877777	126054	12992	113836	29539841	0.0559	43544250	30693284	0.4134	0.787693	0.212307
NS2944-JMeyer_Pool1_S4-HF3YTDSX5-Lane3	1	A12-693	SAMN32816844	693	OFAV	Looe Key	292110709	269279191	120946	136658580	132499665	135231	38216	273964568	114623	20608	24299	37915479	0.1384	63442762	69056903	0.5212	0.743549	0.256451
NS2944-JMeyer_Pool1_S4-HF3YTDSX5-Lane3	1	A4-713	SAMN32816836	713	OFAV	Looe Key	122288433	112024176	37108	54514431	57472637	145462	83921	482997752	131179	14283	77934	32829428	0.068	32484713	24987924	0.4348	0.776942	0.223058
NS2944-JMeyer_Pool1_S4-HF3YTDSX5-Lane3	1	B9-1220	SAMN32816853	1220	OFAV	Looe Key	112037913	104431059	341851	7100869	96988339	4203	17724	6751876	3499	704	13434	1032803	0.153	66780436	30207903	0.3115	0.710738	0.289262
NS2944-JMeyer_Pool1_S4-HF3YTDSX5-Lane3	1	B10-N52	SAMN32816854	N52	OFAV	Looe Key	139408154	128333644	53144	62465306	65815194	150380	81070	427616236	134003	16377	24556	33981514	0.0795	37846410	27968784	0.425	0.782062	0.217938
NS2944-JMeyer_Pool1_S4-HF3YTDSX5-Lane3	1	A6-N56	SAMN32816838	N56	OFAV	Looe Key	144438740	132596554	125094	65014078	67457382	165265	49618	444344023	145363	19902	31003	41065336	0.0924	37373210	30084172	0.446	0.773115	0.226885
NS2944-JMeyer_Pool1_S4-HF3YTDSX5-Lane3	1	A3-N58	SAMN32816835	N58	OFAV	Looe Key	151949195	137105041	373497	69294972	67436572	151187	70022	427569471	135261	15926	22215	32880549	0.0769	39548942	27887630	0.4135	0.796597	0.203403
NS2944-JMeyer_S4-HFHMGDSX5-Lane2	2	S-699	SAMN32816856	699	OFAV	Looe Key	103262730	93355345	46336811	46330128	47018534	151484	56960	399455461	133761	17723	24600	35386498	0.0886	26870471	20148063	0.4285	0.784179	0.215821
NS2944-JMeyer_S4-HFHMGDSX5-Lane2	2	S-741	SAMN32816867	741	OFAV	Looe Key	150926561	134312354	617954	60193200	73501200	60253	173566	566740119	55738	4515	43239	10904491	0.0192	41963997	31537203	0.4291	0.765195	0.234805
NS2944-JMeyer_S4-HFHMGDSX5-Lane2	2	S-3421	SAMN32816869	3421	OFAV	Looe Key	99609363	91703061	400278	5885903	85817158	124801	101843	731700694	108666	16135	87410	61435828	0.084	53338303	32478855	0.3785	0.645826	0.354174
NS2944-JMeyer_S4-HFHMGDSX5-Lane2	2	N53	SAMN32816860	N53	OFAV	Looe Key	162528512	143822938	38088	70669571	73115279	129131	100618	522936206	117198	11933	31233	26878687	0.0514	44003066	29112213	0.3982	0.797583	0.202417
NS2944-JMeyer_S4-HFHMGDSX5-Lane3	3	S-675	SAMN32816880	675	OFAV	Looe Key	154747672	140109705	531193	49362751	90215761	295939	116091	1191203586	250616	45323	57182	111091066	0.0933	52152832	38062929	0.4219	0.728335	0.271665
NS2944-JMeyer_S4-HFHMGDSX5-Lane3	3	S-695	SAMN32816883	695	OFAV	Looe Key	154727589	139008594	2762823	64443956	71801815	109167	41470	190983522	90854	18313	10830	29094963	0.1523	22163434	49638381	0.6913	0.642911	0.357089
NS2944-JMeyer_S4-HFHMGDSX5-Lane3	3	N50	SAMN32816890	N50	OFAV	Looe Key	112155792	102457295	1222977	48217176	53017142	130288	82886	533168934	118719	11569	26269	26187938	0.0491	29950088	23067054	0.4351	0.774862	0.225138
NS2944-JMeyer_S4-HFHMGDSX5-Lane3	3	N54	SAMN32816886	N54	OFAV	Looe Key	151575532	132855529	888065	65490240	66477224	148414	71956	454675127	133053	15361	27138	32300637	0.071	39423936	27053288	0.407	0.796371	0.203629
NS2944-JMeyer_S4-HFHMGDSX5-Lane3	3	N59	SAMN32816881	N59	OFAV	Looe Key	98445163	88767429	1396808	42986947	44383674	144879	63809	485961754	131293	13586	24170	29647486	0.061	26041708	18341966	0.4133	0.793371	0.206629
NS2944-JMeyer_Pool4_S4-HF2CVDSX5-Lane1	4	H1-663	SAMN32816917	663	OFAV	Looe Key	112039591	100776188	384704	50913790	49477694	93446	21567	152010987	77989	15457	10524	23112548	0.152	15956095	33521599	0.6775	0.667366	0.332634
NS2944-JMeyer_Pool4_S4-HF2CVDSX5-Lane1	4	H2-679	SAMN32816918	679	OFAV	Looe Key	111054705	99896663	41052	40082338	59773273	297683	80316	591367542	241788	55895	22174	91245575	0.1543	28668273	31105000	0.5204	0.688628	0.311372
NS2944-JMeyer_Pool4_S4-HF2CVDSX5-Lane1	4	H5-689	SAMN32816921	689	OFAV	Looe Key	132065719	118192593	107960	25892192	92192441	270140	28560	616852823	237050	33090	22407	58950675	0.0956	43235369	48957072	0.531	0.585786	0.414214
NS2944-JMeyer_Pool4_S4-HF2CVDSX5-Lane1	4	G11-719	SAMN32816915	719	OFAV	Looe Key	90255249	82609661	973561	13056969	68579131	270289	52688	752896955	219239	51050	47092	110805908	0.1472	34575740	34003391	0.4958	0.588385	0.411615
NS2944-JMeyer_Pool4_S4-HF2CVDSX5-Lane1	4	G9-753	SAMN32816913	753	OFAV	Looe Key	91074674	82079819	26849	40252136	41800834	107248	21686	178368399	89727	17521	11333	26869104	0.1506	14323070	27477764	0.6573	0.665231	0.334769
NS2944-JMeyer_Pool4_S4-HF2CVDSX5-Lane1	4	G10-765	SAMN32816914	765	OFAV	Looe Key	95521778	87104357	28308	41976087	45099962	161834	40963	380642239	142265	19569	17324	37875368	0.0995	21009955	24090007	0.5341	0.723435	0.276565
NS2944-JMeyer_Pool4_S4-HF2CVDSX5-Lane1	4	F10-3446	SAMN32816902	3446	OFAV	Looe Key	149878572	135004837	572155	62612707	71819975	120621	103722	542426739	110243	10378	53527	25126507	0.0463	39607946	32212029	0.4485	0.761401	0.238599
NS2944-JMeyer_Pool4_S4-HF2CVDSX5-Lane1	4	F11-N48	SAMN32816903	N48	OFAV	Looe Key	157988131	141070130	47697	65961904	75060529	144105	93784	489565539	130918	13187	25760	29181874	0.0596	41852856	33207673	0.4424	0.764602	0.235398
NS2944-JMeyer_Pool1_S4-HF3YTDSX5-Lane3	1	A7-1280	SAMN32816839	1280	OFAV	Sand Key	152560292	140485728	2824972	54167241	83493515	14229	14846	19783463	11604	2625	5822	3489323	0.1764	9808520	73684995	0.8825	0.475498	0.524502
NS2944-JMeyer_Pool1_S4-HF3YTDSX5-Lane3	1	A5-1463	SAMN32816837	1463	OFAV	Sand Key	140977911	130745302	1152283	66974648	62618371	147620	57402	360206217	128650	18970	18883	36201045	0.1005	36359428	26258943	0.4193	0.79916	0.20084
NS2944-JMeyer_Pool1_S4-HF3YTDSX5-Lane3	1	B1-4360	SAMN32816845	4360	OFAV	Sand Key	160865148	147277840	968783	72722086	73586971	147958	663272	493634499	133500	14458	48583	31360035	0.0635	46718579	26868392	0.3651	0.817567	0.182433
NS2944-JMeyer_Pool1_S4-HF3YTDSX5-Lane3	1	B4-4503	SAMN32816848	4503	OFAV	Sand Key	155231994	143076260	3600958	72388419	67086883	153320	63609	403253308	134531	18789	25380	39129754	0.097	39967717	27119166	0.4042	0.810457	0.189543
NS2944-JMeyer_Pool1_S4-HF3YTDSX5-Lane3	1	B3-N67	SAMN32816847	N67	OFAV	Sand Key	102820598	94632925	1213321	47165316	46254288	137627	83140	502917544	124584	13043	31235	28970642	0.0576	27859255	18395033	0.3977	0.805617	0.194383
NS2944-JMeyer_Pool1_S4-HF3YTDSX5-Lane3	1	A2-N72	SAMN32816834	N72	OFAV	Sand Key	109972715	101334678	142375	49666659	51525644	155764	65177	358329051	133210	22554	65177	45151290	0.126	24913671	26611973	0.5165	0.737385	0.262615
NS2944-JMeyer_S4-HFHMGDSX5-Lane2	2	S-1452	SAMN32816866	1452	OFAV	Sand Key	157323412	141656108	659031	68276806	72720271	66345	146526	562055332	61459	4886	61484	12271279	0.0218	43716398	29003873	0.3988	0.795252	0.204748
NS2944-JMeyer_S4-HFHMGDSX5-Lane2	2	S-3420	SAMN32816875	3420	OFAV	Sand Key	79588185	72226612	3995744	33215286	35015582	149211	46485	350248995	130033	19178	18748	36605903	0.1045	17713295	17302287	0.4941	0.760444	0.239556
NS2944-JMeyer_S4-HFHMGDSX5-Lane2	2	N46	SAMN32816874	N46	OFAV	Sand Key	196175921	179339552	970330	84078601	94290621	155663	119775	675037437	138407	17256	43052	31083664	0.046	55938579	38352042	0.4067	0.786148	0.213852
NS2944-JMeyer_S4-HFHMGDSX5-Lane2	2	N60	SAMN32816858	N60	OFAV	Sand Key	151698033	137075315	9033466	52341256	75700593	129296	689658	603978935	114801	14495	180705	37049338	0.0613	37481984	38218609	0.5049	0.721185	0.278815
NS2944-JMeyer_S4-HFHMGDSX5-Lane3	3	S-1340	SAMN32816893	1340	OFAV	Sand Key	116865259	105571301	1263565	89263305	15044431	128005	31826	231657990	107934	20071	12193	32882322	0.1419	4882582	10161849	0.6755	0.903744	0.0962558
NS2944-JMeyer_S4-HFHMGDSX5-Lane3	3	S-3342	SAMN32816899	3342	OFAV	Sand Key	85651513	78169796	13922584	20524719	43722493	370005	41532	674104565	294730	75275	41481	124834781	0.1852	16653502	27068991	0.6191	0.653715	0.346285
NS2944-JMeyer_S4-HFHMGDSX5-Lane3	3	S-4616	SAMN32816896	4616	OFAV	Sand Key	88497059	80389509	2540322	38039480	39809707	151216	80902	454771864	135557	15659	24728	32621254	0.0717	23331762	16477945	0.4139	0.795024	0.204976
NS2944-JMeyer_S4-HFHMGDSX5-Lane3	3	N70	SAMN32816894	N70	OFAV	Sand Key	121357933	110157178	1991151	52410910	55755117	154495	65197	459410766	138231	16264	32493	35561929	0.0774	30012092	25743025	0.4617	0.766306	0.233694
NS2944-JMeyer_Pool4_S4-HF2CVDSX5-Lane1	4	G4-1332	SAMN32816908	1332	OFAV	Sand Key	114489549	104689451	36365	52795496	51857590	153192	55198	423080629	136762	16430	31667	33937170	0.0802	28215598	23641992	0.4559	0.77417	0.22583
NS2944-JMeyer_Pool4_S4-HF2CVDSX5-Lane1	4	F8-3343	SAMN32816900	3343	OFAV	Sand Key	95585351	87693157	5219581	42789807	39683769	138862	35714	293382074	118624	20238	24467	36426892	0.1242	17416628	22267141	0.5611	0.746079	0.253921
NS2944-JMeyer_Pool4_S4-HF2CVDSX5-Lane1	4	F9-N73	SAMN32816901	N73	OFAV	Sand Key	136536647	125603416	422763	61146532	64034121	129583	100593	535286995	118151	11432	31899	26813676	0.0501	37695772	26338349	0.4113	0.790305	0.209695
						Average	1.32069e+08	1.20039e+08	2.64279e+06	5.4066e+07	6.44697e+07	149583	104494	4.57908e+08	130241	19342	37743.6	3.90178e+07	0.093278	3.40206e+07	3.04492e+07	0.4796	0.743469	0.256531
						Std Dev	3.78374e+07	3.45966e+07	7.47167e+06	2.30696e+07	2.08239e+07	68317.2	141583	2.06864e+08	55411.5	14133.8	31872.8	2.62419e+07	0.0425419	1.38831e+07	1.20929e+07	0.110358	0.0774098	0.0774098
						Min	79588185	72226612	26849	5885903	15044431	4203	14846	6751876	3499	704	5822	1032803	0.0192	4882582	10161849	0.3115	0.475498	0.0962558
						Max	292110709	269279191	46336811	136658580	132499665	370005	689658	1191203586	294730	75275	180705	124834781	0.1852	66780436	73684995	0.8825	0.903744	0.524502
