## Supplementary material for "Markers of resilience to stony coral tissue loss disease and probiotic potential in the microbiome of the threatened coral, *Orbicella faveolata*": Table S4

### Sheet: Sheet1
Table S4. PERMANOVA results from tests with covariates
Variable	p value	R2	F statistic	Degrees of Freedom
Symbiodiniaceae composition	0.001	0.32802	3.417	5
Colony Fate	0.015	0.12674	1.7899	3
Condition at sampling	0.002	0.07934	3.361	1
Clone	0.187	0.11671	1.1892	4
Reef	0.288	0.02083	1.1246	1
Fate after controlling for Symbiodiniaceae composition (strata used)	0.005	0.12674	1.7899	3
Condition at sampling after controlling for Symbiodiniaceae composition (strata used)	0.03	0.07934	3.361	1
bold = significant at p < 0.05
